# Single cell autofluorescence imaging reveals immediate metabolic shifts of neutrophils with activation across biological systems

**DOI:** 10.1101/2024.07.26.605362

**Authors:** Rupsa Datta, Veronika Miskolci, Gina M. Gallego-López, Emily Britt, Amani Gillette, Aleksandr Kralovec, Morgan A. Giese, Tongcheng Qian, James Votava, Jing Fan, Anna Huttenlocher, Melissa Skala

## Abstract

Neutrophils, the most abundant leukocytes in human peripheral circulation, are crucial for the innate immune response. They are typically quiescent but rapidly activate in response to infection and inflammation, performing diverse functions such as oxidative burst, phagocytosis, and NETosis, which require significant metabolic adaptation. Deeper insights into such metabolic changes will help identify regulation of neutrophil functions in health and diseases. Due to their short lifespan and associated technical challenges, the metabolic processes of neutrophils are not completely understood. This study uses optical metabolic imaging (OMI), which entails optical redox ratio and fluorescence lifetime imaging microscopy of intrinsic metabolic coenzymes NAD(P)H and FAD to assess the metabolic state of single neutrophils. Primary human neutrophils were imaged *in vitro* under a variety of activation conditions and metabolic pathway inhibitors, while metabolic and functional changes were confirmed with mass spectrometry, oxidative burst, and NETosis measurements. Our findings show that neutrophils undergo rapid metabolic remodeling to a reduced redox state indicated by changes in NAD(P)H lifetime and optical redox ratio, with a shift to an oxidized redox state during activation. Additionally, single cell OMI analysis reveals a heterogeneous metabolic response across neutrophils and human donors to live pathogen infection (*Pseudomonas aeruginosa* and *Toxoplasma gondii*). Finally, consistent OMI changes with activation were confirmed between *in vitro* human and *in vivo* zebrafish larvae neutrophils. This study demonstrates the potential of OMI as a versatile tool for studying neutrophil metabolism and underscores its use across different biological systems, offering insights into neutrophil metabolic activity and function at a single cell level.
