## Supplementary material for "Single cell autofluorescence imaging reveals immediate metabolic shifts of neutrophils with activation across biological systems": Table 3

Table 3. LC-MS data P values as a result of ANOVA test with posthoc Dunnet’s comparing to control for each timepoint
Within each row, compare columns (simple effects within rows)
Number of families	55
Number of comparisons per family	5
Alpha	0.05
Dunnett's multiple comparisons test	Mean Diff.	95.00% CI of diff.	Below threshold?	Summary	Adjusted P Value
FAD
unstim_60m_A vs. PMA_60m_A	-1.219	-1.667 to -0.7720	Yes	****	<0.0001
unstim_60m_A vs. PMA_DPI_60m_A	-0.001815	-0.4491 to 0.4455	No	ns	>0.9999
unstim_60m_A vs. PMA_6AN_60m_A	-1.485	-1.933 to -1.038	Yes	****	<0.0001
unstim_60m_A vs. LPS_60m_A	-0.8754	-1.323 to -0.4281	Yes	****	<0.0001
unstim_60m_A vs. TNFa_60m_A	-1.257	-1.705 to -0.8101	Yes	****	<0.0001
NADH
unstim_60m_A vs. PMA_60m_A	-0.2927	-0.7400 to 0.1547	No	ns	0.3297
unstim_60m_A vs. PMA_DPI_60m_A	-1.267	-1.714 to -0.8196	Yes	****	<0.0001
unstim_60m_A vs. PMA_6AN_60m_A	1.03	0.5828 to 1.477	Yes	****	<0.0001
unstim_60m_A vs. LPS_60m_A	-1.051	-1.498 to -0.6036	Yes	****	<0.0001
unstim_60m_A vs. TNFa_60m_A	-0.0177	-0.4650 to 0.4296	No	ns	>0.9999
NADP+
unstim_60m_A vs. PMA_60m_A	-5.773	-6.220 to -5.325	Yes	****	<0.0001
unstim_60m_A vs. PMA_DPI_60m_A	-2.326	-2.773 to -1.878	Yes	****	<0.0001
unstim_60m_A vs. PMA_6AN_60m_A	-3.697	-4.144 to -3.249	Yes	****	<0.0001
unstim_60m_A vs. LPS_60m_A	-2.975	-3.422 to -2.528	Yes	****	<0.0001
unstim_60m_A vs. TNFa_60m_A	-2.69	-3.137 to -2.243	Yes	****	<0.0001
NADPH
unstim_60m_A vs. PMA_60m_A	0.1309	-0.3164 to 0.5782	No	ns	0.9179
unstim_60m_A vs. PMA_DPI_60m_A	-3.805	-4.252 to -3.358	Yes	****	<0.0001
unstim_60m_A vs. PMA_6AN_60m_A	-1.327	-1.774 to -0.8793	Yes	****	<0.0001
unstim_60m_A vs. LPS_60m_A	-1.404	-1.851 to -0.9562	Yes	****	<0.0001
unstim_60m_A vs. TNFa_60m_A	-1.365	-1.812 to -0.9177	Yes	****	<0.0001
2-hydroxyglutarate
unstim_60m_A vs. PMA_60m_A	-2.351	-2.798 to -1.904	Yes	****	<0.0001
unstim_60m_A vs. PMA_DPI_60m_A	-2.041	-2.488 to -1.593	Yes	****	<0.0001
unstim_60m_A vs. PMA_6AN_60m_A	-1.923	-2.370 to -1.475	Yes	****	<0.0001
unstim_60m_A vs. LPS_60m_A	-1.902	-2.350 to -1.455	Yes	****	<0.0001
unstim_60m_A vs. TNFa_60m_A	-1.775	-2.222 to -1.328	Yes	****	<0.0001
3PG
unstim_60m_A vs. PMA_60m_A	-4.029	-4.477 to -3.582	Yes	****	<0.0001
unstim_60m_A vs. PMA_DPI_60m_A	-2.631	-3.078 to -2.184	Yes	****	<0.0001
unstim_60m_A vs. PMA_6AN_60m_A	-1.924	-2.371 to -1.476	Yes	****	<0.0001
unstim_60m_A vs. LPS_60m_A	-1.203	-1.651 to -0.7562	Yes	****	<0.0001
unstim_60m_A vs. TNFa_60m_A	-1.159	-1.606 to -0.7116	Yes	****	<0.0001
6-phosphogluconate
unstim_60m_A vs. PMA_60m_A	-6.388	-6.835 to -5.940	Yes	****	<0.0001
unstim_60m_A vs. PMA_DPI_60m_A	-3.869	-4.317 to -3.422	Yes	****	<0.0001
unstim_60m_A vs. PMA_6AN_60m_A	-10.21	-10.66 to -9.762	Yes	****	<0.0001
unstim_60m_A vs. LPS_60m_A	-4.689	-5.137 to -4.242	Yes	****	<0.0001
unstim_60m_A vs. TNFa_60m_A	-4.257	-4.704 to -3.810	Yes	****	<0.0001
Acetyl Coenzyme A
unstim_60m_A vs. PMA_60m_A	-2.052	-2.500 to -1.605	Yes	****	<0.0001
unstim_60m_A vs. PMA_DPI_60m_A	-2.272	-2.719 to -1.824	Yes	****	<0.0001
unstim_60m_A vs. PMA_6AN_60m_A	-1.474	-1.922 to -1.027	Yes	****	<0.0001
unstim_60m_A vs. LPS_60m_A	-1.513	-1.960 to -1.066	Yes	****	<0.0001
unstim_60m_A vs. TNFa_60m_A	-1.444	-1.892 to -0.9971	Yes	****	<0.0001
ADP
unstim_60m_A vs. PMA_60m_A	-1.037	-1.484 to -0.5892	Yes	****	<0.0001
unstim_60m_A vs. PMA_DPI_60m_A	-0.8095	-1.257 to -0.3622	Yes	****	<0.0001
unstim_60m_A vs. PMA_6AN_60m_A	-1.427	-1.874 to -0.9793	Yes	****	<0.0001
unstim_60m_A vs. LPS_60m_A	-0.5646	-1.012 to -0.1173	Yes	**	0.0072
unstim_60m_A vs. TNFa_60m_A	-0.8026	-1.250 to -0.3553	Yes	****	<0.0001
ADP-D-glucose
unstim_60m_A vs. PMA_60m_A	-2.755	-3.202 to -2.308	Yes	****	<0.0001
unstim_60m_A vs. PMA_DPI_60m_A	-2.468	-2.916 to -2.021	Yes	****	<0.0001
unstim_60m_A vs. PMA_6AN_60m_A	-2.474	-2.921 to -2.026	Yes	****	<0.0001
unstim_60m_A vs. LPS_60m_A	-1.506	-1.954 to -1.059	Yes	****	<0.0001
unstim_60m_A vs. TNFa_60m_A	-1.548	-1.995 to -1.100	Yes	****	<0.0001
alpha-ketoglutarate
unstim_60m_A vs. PMA_60m_A	-3.617	-4.064 to -3.169	Yes	****	<0.0001
unstim_60m_A vs. PMA_DPI_60m_A	-2.061	-2.508 to -1.614	Yes	****	<0.0001
unstim_60m_A vs. PMA_6AN_60m_A	-2.326	-2.773 to -1.878	Yes	****	<0.0001
unstim_60m_A vs. LPS_60m_A	-2.658	-3.105 to -2.211	Yes	****	<0.0001
unstim_60m_A vs. TNFa_60m_A	-2.518	-2.965 to -2.070	Yes	****	<0.0001
AMP
unstim_60m_A vs. PMA_60m_A	-0.877	-1.324 to -0.4297	Yes	****	<0.0001
unstim_60m_A vs. PMA_DPI_60m_A	-1.172	-1.619 to -0.7244	Yes	****	<0.0001
unstim_60m_A vs. PMA_6AN_60m_A	-2.335	-2.782 to -1.888	Yes	****	<0.0001
unstim_60m_A vs. LPS_60m_A	-1.65	-2.098 to -1.203	Yes	****	<0.0001
unstim_60m_A vs. TNFa_60m_A	-1.414	-1.862 to -0.9670	Yes	****	<0.0001
Arginine
unstim_60m_A vs. PMA_60m_A	0.04832	-0.3990 to 0.4956	No	ns	0.999
unstim_60m_A vs. PMA_DPI_60m_A	-1.152	-1.599 to -0.7042	Yes	****	<0.0001
unstim_60m_A vs. PMA_6AN_60m_A	-0.3266	-0.7739 to 0.1207	No	ns	0.2332
unstim_60m_A vs. LPS_60m_A	-0.4877	-0.9350 to -0.04040	Yes	*	0.0269
unstim_60m_A vs. TNFa_60m_A	0.146	-0.3013 to 0.5933	No	ns	0.8786
Aspartic acid
unstim_60m_A vs. PMA_60m_A	-0.2867	-0.7340 to 0.1607	No	ns	0.3491
unstim_60m_A vs. PMA_DPI_60m_A	-1.042	-1.489 to -0.5944	Yes	****	<0.0001
unstim_60m_A vs. PMA_6AN_60m_A	-0.1703	-0.6176 to 0.2771	No	ns	0.7996
unstim_60m_A vs. LPS_60m_A	-0.4802	-0.9275 to -0.03288	Yes	*	0.0303
unstim_60m_A vs. TNFa_60m_A	0.1682	-0.2791 to 0.6155	No	ns	0.8069
ATP
unstim_60m_A vs. PMA_60m_A	-0.7397	-1.187 to -0.2924	Yes	***	0.0002
unstim_60m_A vs. PMA_DPI_60m_A	-0.6098	-1.057 to -0.1625	Yes	**	0.003
unstim_60m_A vs. PMA_6AN_60m_A	-0.4253	-0.8726 to 0.02203	No	ns	0.0686
unstim_60m_A vs. LPS_60m_A	-0.3768	-0.8241 to 0.07050	No	ns	0.1301
unstim_60m_A vs. TNFa_60m_A	-0.4711	-0.9184 to -0.02376	Yes	*	0.0349
CDP
unstim_60m_A vs. PMA_60m_A	-2.141	-2.588 to -1.693	Yes	****	<0.0001
unstim_60m_A vs. PMA_DPI_60m_A	-1.427	-1.874 to -0.9797	Yes	****	<0.0001
unstim_60m_A vs. PMA_6AN_60m_A	-2.519	-2.966 to -2.071	Yes	****	<0.0001
unstim_60m_A vs. LPS_60m_A	-0.9771	-1.424 to -0.5298	Yes	****	<0.0001
unstim_60m_A vs. TNFa_60m_A	-1.212	-1.659 to -0.7644	Yes	****	<0.0001
Citrate
unstim_60m_A vs. PMA_60m_A	-2.292	-2.739 to -1.845	Yes	****	<0.0001
unstim_60m_A vs. PMA_DPI_60m_A	-0.6015	-1.049 to -0.1542	Yes	**	0.0036
unstim_60m_A vs. PMA_6AN_60m_A	-0.2825	-0.7299 to 0.1648	No	ns	0.3628
unstim_60m_A vs. LPS_60m_A	-0.5574	-1.005 to -0.1101	Yes	**	0.0082
unstim_60m_A vs. TNFa_60m_A	-0.6273	-1.075 to -0.1800	Yes	**	0.0022
Citrulline
unstim_60m_A vs. PMA_60m_A	-1.792	-2.239 to -1.344	Yes	****	<0.0001
unstim_60m_A vs. PMA_DPI_60m_A	-1.74	-2.187 to -1.292	Yes	****	<0.0001
unstim_60m_A vs. PMA_6AN_60m_A	-1.863	-2.311 to -1.416	Yes	****	<0.0001
unstim_60m_A vs. LPS_60m_A	-1.577	-2.024 to -1.130	Yes	****	<0.0001
unstim_60m_A vs. TNFa_60m_A	-1.389	-1.837 to -0.9421	Yes	****	<0.0001
Dihydroxyacetone phosphate
unstim_60m_A vs. PMA_60m_A	-4.359	-4.806 to -3.912	Yes	****	<0.0001
unstim_60m_A vs. PMA_DPI_60m_A	-3.663	-4.110 to -3.216	Yes	****	<0.0001
unstim_60m_A vs. PMA_6AN_60m_A	-4.06	-4.507 to -3.613	Yes	****	<0.0001
unstim_60m_A vs. LPS_60m_A	-2.987	-3.435 to -2.540	Yes	****	<0.0001
unstim_60m_A vs. TNFa_60m_A	-2.906	-3.353 to -2.459	Yes	****	<0.0001
Fructose 1_6-bisphosphate
unstim_60m_A vs. PMA_60m_A	-4.385	-4.832 to -3.938	Yes	****	<0.0001
unstim_60m_A vs. PMA_DPI_60m_A	-3.811	-4.259 to -3.364	Yes	****	<0.0001
unstim_60m_A vs. PMA_6AN_60m_A	-4.607	-5.054 to -4.160	Yes	****	<0.0001
unstim_60m_A vs. LPS_60m_A	-2.667	-3.114 to -2.220	Yes	****	<0.0001
unstim_60m_A vs. TNFa_60m_A	-2.934	-3.381 to -2.487	Yes	****	<0.0001
GDP
unstim_60m_A vs. PMA_60m_A	-1.756	-2.203 to -1.309	Yes	****	<0.0001
unstim_60m_A vs. PMA_DPI_60m_A	-1.283	-1.731 to -0.8361	Yes	****	<0.0001
unstim_60m_A vs. PMA_6AN_60m_A	-1.872	-2.319 to -1.425	Yes	****	<0.0001
unstim_60m_A vs. LPS_60m_A	-0.618	-1.065 to -0.1707	Yes	**	0.0026
unstim_60m_A vs. TNFa_60m_A	-0.8855	-1.333 to -0.4382	Yes	****	<0.0001
Gluconate
unstim_60m_A vs. PMA_60m_A	-1.778	-2.226 to -1.331	Yes	****	<0.0001
unstim_60m_A vs. PMA_DPI_60m_A	-1.461	-1.908 to -1.014	Yes	****	<0.0001
unstim_60m_A vs. PMA_6AN_60m_A	-3.148	-3.596 to -2.701	Yes	****	<0.0001
unstim_60m_A vs. LPS_60m_A	-0.9561	-1.403 to -0.5087	Yes	****	<0.0001
unstim_60m_A vs. TNFa_60m_A	-0.9234	-1.371 to -0.4761	Yes	****	<0.0001
Glucose-6-phosphate
unstim_60m_A vs. PMA_60m_A	-2.404	-2.851 to -1.956	Yes	****	<0.0001
unstim_60m_A vs. PMA_DPI_60m_A	-2.866	-3.313 to -2.418	Yes	****	<0.0001
unstim_60m_A vs. PMA_6AN_60m_A	-2.687	-3.135 to -2.240	Yes	****	<0.0001
unstim_60m_A vs. LPS_60m_A	-2.391	-2.838 to -1.943	Yes	****	<0.0001
unstim_60m_A vs. TNFa_60m_A	-2.563	-3.010 to -2.116	Yes	****	<0.0001
Glutamate
unstim_60m_A vs. PMA_60m_A	-1.045	-1.492 to -0.5972	Yes	****	<0.0001
unstim_60m_A vs. PMA_DPI_60m_A	-1.708	-2.155 to -1.261	Yes	****	<0.0001
unstim_60m_A vs. PMA_6AN_60m_A	-1.305	-1.752 to -0.8576	Yes	****	<0.0001
unstim_60m_A vs. LPS_60m_A	-1.071	-1.518 to -0.6238	Yes	****	<0.0001
unstim_60m_A vs. TNFa_60m_A	-0.9061	-1.353 to -0.4588	Yes	****	<0.0001
Glutamine
unstim_60m_A vs. PMA_60m_A	-0.3836	-0.8309 to 0.06375	No	ns	0.1195
unstim_60m_A vs. PMA_DPI_60m_A	-1.153	-1.600 to -0.7055	Yes	****	<0.0001
unstim_60m_A vs. PMA_6AN_60m_A	-0.6795	-1.127 to -0.2322	Yes	***	0.0007
unstim_60m_A vs. LPS_60m_A	-0.652	-1.099 to -0.2047	Yes	**	0.0013
unstim_60m_A vs. TNFa_60m_A	-0.2465	-0.6938 to 0.2008	No	ns	0.4949
Glutathione disulfide
unstim_60m_A vs. PMA_60m_A	-3.117	-3.564 to -2.670	Yes	****	<0.0001
unstim_60m_A vs. PMA_DPI_60m_A	-2.559	-3.006 to -2.111	Yes	****	<0.0001
unstim_60m_A vs. PMA_6AN_60m_A	-2.183	-2.631 to -1.736	Yes	****	<0.0001
unstim_60m_A vs. LPS_60m_A	-2.268	-2.716 to -1.821	Yes	****	<0.0001
unstim_60m_A vs. TNFa_60m_A	-1.851	-2.299 to -1.404	Yes	****	<0.0001
Glutatione (reduced)
unstim_60m_A vs. PMA_60m_A	-1.905	-2.352 to -1.458	Yes	****	<0.0001
unstim_60m_A vs. PMA_DPI_60m_A	-2.638	-3.085 to -2.190	Yes	****	<0.0001
unstim_60m_A vs. PMA_6AN_60m_A	-3.258	-3.706 to -2.811	Yes	****	<0.0001
unstim_60m_A vs. LPS_60m_A	-2.534	-2.981 to -2.086	Yes	****	<0.0001
unstim_60m_A vs. TNFa_60m_A	-2.765	-3.212 to -2.318	Yes	****	<0.0001
Glycerol-3-phosphate
unstim_60m_A vs. PMA_60m_A	0.005176	-0.4421 to 0.4525	No	ns	>0.9999
unstim_60m_A vs. PMA_DPI_60m_A	-0.7375	-1.185 to -0.2902	Yes	***	0.0002
unstim_60m_A vs. PMA_6AN_60m_A	0.4123	-0.03500 to 0.8596	No	ns	0.082
unstim_60m_A vs. LPS_60m_A	-0.2232	-0.6705 to 0.2241	No	ns	0.589
unstim_60m_A vs. TNFa_60m_A	-0.5999	-1.047 to -0.1526	Yes	**	0.0037
GMP
unstim_60m_A vs. PMA_60m_A	-3.726	-4.173 to -3.279	Yes	****	<0.0001
unstim_60m_A vs. PMA_DPI_60m_A	-3.292	-3.739 to -2.845	Yes	****	<0.0001
unstim_60m_A vs. PMA_6AN_60m_A	-3.958	-4.406 to -3.511	Yes	****	<0.0001
unstim_60m_A vs. LPS_60m_A	-2.661	-3.108 to -2.213	Yes	****	<0.0001
unstim_60m_A vs. TNFa_60m_A	-2.299	-2.746 to -1.852	Yes	****	<0.0001
GTP
unstim_60m_A vs. PMA_60m_A	-2.288	-2.735 to -1.841	Yes	****	<0.0001
unstim_60m_A vs. PMA_DPI_60m_A	-1.602	-2.049 to -1.154	Yes	****	<0.0001
unstim_60m_A vs. PMA_6AN_60m_A	-1.439	-1.887 to -0.9919	Yes	****	<0.0001
unstim_60m_A vs. LPS_60m_A	-0.5976	-1.045 to -0.1503	Yes	**	0.0039
unstim_60m_A vs. TNFa_60m_A	-0.7819	-1.229 to -0.3346	Yes	****	<0.0001
Guanosine
unstim_60m_A vs. PMA_60m_A	-0.8159	-1.263 to -0.3686	Yes	****	<0.0001
unstim_60m_A vs. PMA_DPI_60m_A	-0.7938	-1.241 to -0.3464	Yes	****	<0.0001
unstim_60m_A vs. PMA_6AN_60m_A	-2.173	-2.620 to -1.726	Yes	****	<0.0001
unstim_60m_A vs. LPS_60m_A	-0.9664	-1.414 to -0.5191	Yes	****	<0.0001
unstim_60m_A vs. TNFa_60m_A	-0.7222	-1.170 to -0.2749	Yes	***	0.0003
Histidine
unstim_60m_A vs. PMA_60m_A	-0.2953	-0.7426 to 0.1520	No	ns	0.3214
unstim_60m_A vs. PMA_DPI_60m_A	-1.275	-1.722 to -0.8277	Yes	****	<0.0001
unstim_60m_A vs. PMA_6AN_60m_A	-0.4198	-0.8671 to 0.02751	No	ns	0.074
unstim_60m_A vs. LPS_60m_A	-0.6064	-1.054 to -0.1591	Yes	**	0.0033
unstim_60m_A vs. TNFa_60m_A	0.07232	-0.3750 to 0.5196	No	ns	0.9932
hypoxanthine
unstim_60m_A vs. PMA_60m_A	-2.601	-3.049 to -2.154	Yes	****	<0.0001
unstim_60m_A vs. PMA_DPI_60m_A	-2.307	-2.754 to -1.859	Yes	****	<0.0001
unstim_60m_A vs. PMA_6AN_60m_A	-5.786	-6.233 to -5.339	Yes	****	<0.0001
unstim_60m_A vs. LPS_60m_A	-2.849	-3.296 to -2.401	Yes	****	<0.0001
unstim_60m_A vs. TNFa_60m_A	-1.628	-2.076 to -1.181	Yes	****	<0.0001
inosine
unstim_60m_A vs. PMA_60m_A	-6.49	-6.937 to -6.042	Yes	****	<0.0001
unstim_60m_A vs. PMA_DPI_60m_A	-5.435	-5.882 to -4.987	Yes	****	<0.0001
unstim_60m_A vs. PMA_6AN_60m_A	-8.51	-8.957 to -8.062	Yes	****	<0.0001
unstim_60m_A vs. LPS_60m_A	-6.669	-7.116 to -6.221	Yes	****	<0.0001
unstim_60m_A vs. TNFa_60m_A	-5.18	-5.627 to -4.732	Yes	****	<0.0001
Inosine monophosphate
unstim_60m_A vs. PMA_60m_A	-6.811	-7.259 to -6.364	Yes	****	<0.0001
unstim_60m_A vs. PMA_DPI_60m_A	-8.096	-8.543 to -7.648	Yes	****	<0.0001
unstim_60m_A vs. PMA_6AN_60m_A	-6.732	-7.179 to -6.285	Yes	****	<0.0001
unstim_60m_A vs. LPS_60m_A	-3.708	-4.155 to -3.260	Yes	****	<0.0001
unstim_60m_A vs. TNFa_60m_A	-3.607	-4.054 to -3.159	Yes	****	<0.0001
Isoleucine
unstim_60m_A vs. PMA_60m_A	-0.1483	-0.5956 to 0.2990	No	ns	0.8718
unstim_60m_A vs. PMA_DPI_60m_A	-1.019	-1.466 to -0.5714	Yes	****	<0.0001
unstim_60m_A vs. PMA_6AN_60m_A	-0.3647	-0.8120 to 0.08261	No	ns	0.1509
unstim_60m_A vs. LPS_60m_A	-0.4715	-0.9188 to -0.02419	Yes	*	0.0347
unstim_60m_A vs. TNFa_60m_A	0.2894	-0.1579 to 0.7367	No	ns	0.3402
itaconic acid
unstim_60m_A vs. PMA_60m_A	-2.195	-2.642 to -1.748	Yes	****	<0.0001
unstim_60m_A vs. PMA_DPI_60m_A	-1.89	-2.338 to -1.443	Yes	****	<0.0001
unstim_60m_A vs. PMA_6AN_60m_A	-1.807	-2.255 to -1.360	Yes	****	<0.0001
unstim_60m_A vs. LPS_60m_A	-1.748	-2.195 to -1.301	Yes	****	<0.0001
unstim_60m_A vs. TNFa_60m_A	-1.795	-2.242 to -1.347	Yes	****	<0.0001
Lactate
unstim_60m_A vs. PMA_60m_A	-2.393	-2.840 to -1.945	Yes	****	<0.0001
unstim_60m_A vs. PMA_DPI_60m_A	-2.307	-2.754 to -1.860	Yes	****	<0.0001
unstim_60m_A vs. PMA_6AN_60m_A	-2.071	-2.519 to -1.624	Yes	****	<0.0001
unstim_60m_A vs. LPS_60m_A	-2.006	-2.453 to -1.559	Yes	****	<0.0001
unstim_60m_A vs. TNFa_60m_A	-1.865	-2.313 to -1.418	Yes	****	<0.0001
Lysine
unstim_60m_A vs. PMA_60m_A	-0.207	-0.6543 to 0.2403	No	ns	0.6558
unstim_60m_A vs. PMA_DPI_60m_A	-1.223	-1.670 to -0.7755	Yes	****	<0.0001
unstim_60m_A vs. PMA_6AN_60m_A	-0.4745	-0.9218 to -0.02721	Yes	*	0.0331
unstim_60m_A vs. LPS_60m_A	-0.5478	-0.9951 to -0.1005	Yes	**	0.0097
unstim_60m_A vs. TNFa_60m_A	0.005445	-0.4419 to 0.4528	No	ns	>0.9999
Malate
unstim_60m_A vs. PMA_60m_A	-3.924	-4.371 to -3.476	Yes	****	<0.0001
unstim_60m_A vs. PMA_DPI_60m_A	-2.429	-2.876 to -1.981	Yes	****	<0.0001
unstim_60m_A vs. PMA_6AN_60m_A	-0.9734	-1.421 to -0.5261	Yes	****	<0.0001
unstim_60m_A vs. LPS_60m_A	-0.8206	-1.268 to -0.3733	Yes	****	<0.0001
unstim_60m_A vs. TNFa_60m_A	-0.3428	-0.7901 to 0.1046	No	ns	0.195
Methionine
unstim_60m_A vs. PMA_60m_A	0.1444	-0.3029 to 0.5917	No	ns	0.8831
unstim_60m_A vs. PMA_DPI_60m_A	-1.296	-1.743 to -0.8486	Yes	****	<0.0001
unstim_60m_A vs. PMA_6AN_60m_A	-0.3108	-0.7581 to 0.1365	No	ns	0.2753
unstim_60m_A vs. LPS_60m_A	-0.5725	-1.020 to -0.1252	Yes	**	0.0062
unstim_60m_A vs. TNFa_60m_A	0.5165	0.06916 to 0.9638	Yes	*	0.0168
methionine sulfoxide
unstim_60m_A vs. PMA_60m_A	-1.032	-1.479 to -0.5849	Yes	****	<0.0001
unstim_60m_A vs. PMA_DPI_60m_A	-1.194	-1.641 to -0.7464	Yes	****	<0.0001
unstim_60m_A vs. PMA_6AN_60m_A	-0.4207	-0.8680 to 0.02661	No	ns	0.0731
unstim_60m_A vs. LPS_60m_A	-0.6976	-1.145 to -0.2503	Yes	***	0.0005
unstim_60m_A vs. TNFa_60m_A	-0.2866	-0.7339 to 0.1607	No	ns	0.3493
Phenylalanine
unstim_60m_A vs. PMA_60m_A	-0.3315	-0.7788 to 0.1159	No	ns	0.2211
unstim_60m_A vs. PMA_DPI_60m_A	-1.242	-1.689 to -0.7943	Yes	****	<0.0001
unstim_60m_A vs. PMA_6AN_60m_A	-0.3325	-0.7798 to 0.1148	No	ns	0.2185
unstim_60m_A vs. LPS_60m_A	-0.5712	-1.018 to -0.1239	Yes	**	0.0064
unstim_60m_A vs. TNFa_60m_A	0.1427	-0.3046 to 0.5900	No	ns	0.8878
PRPP
unstim_60m_A vs. PMA_60m_A	-6.329	-6.776 to -5.881	Yes	****	<0.0001
unstim_60m_A vs. PMA_DPI_60m_A	-4.668	-5.115 to -4.221	Yes	****	<0.0001
unstim_60m_A vs. PMA_6AN_60m_A	-3.943	-4.390 to -3.495	Yes	****	<0.0001
unstim_60m_A vs. LPS_60m_A	-1.96	-2.407 to -1.512	Yes	****	<0.0001
unstim_60m_A vs. TNFa_60m_A	-3.342	-3.789 to -2.894	Yes	****	<0.0001
Ribose 5-phosphate
unstim_60m_A vs. PMA_60m_A	-8.98	-9.427 to -8.532	Yes	****	<0.0001
unstim_60m_A vs. PMA_DPI_60m_A	-3.027	-3.474 to -2.580	Yes	****	<0.0001
unstim_60m_A vs. PMA_6AN_60m_A	-6.527	-6.974 to -6.080	Yes	****	<0.0001
unstim_60m_A vs. LPS_60m_A	-6.212	-6.659 to -5.765	Yes	****	<0.0001
unstim_60m_A vs. TNFa_60m_A	-5.12	-5.567 to -4.673	Yes	****	<0.0001
Ribulose 5-phosphate
unstim_60m_A vs. PMA_60m_A	-9.136	-9.583 to -8.689	Yes	****	<0.0001
unstim_60m_A vs. PMA_DPI_60m_A	-2.967	-3.414 to -2.519	Yes	****	<0.0001
unstim_60m_A vs. PMA_6AN_60m_A	-6.505	-6.952 to -6.058	Yes	****	<0.0001
unstim_60m_A vs. LPS_60m_A	-6.264	-6.711 to -5.816	Yes	****	<0.0001
unstim_60m_A vs. TNFa_60m_A	-4.897	-5.344 to -4.449	Yes	****	<0.0001
Sedheptulose 7-phosphate
unstim_60m_A vs. PMA_60m_A	-8.198	-8.645 to -7.751	Yes	****	<0.0001
unstim_60m_A vs. PMA_DPI_60m_A	-1.699	-2.147 to -1.252	Yes	****	<0.0001
unstim_60m_A vs. PMA_6AN_60m_A	-5.244	-5.691 to -4.796	Yes	****	<0.0001
unstim_60m_A vs. LPS_60m_A	-5.512	-5.960 to -5.065	Yes	****	<0.0001
unstim_60m_A vs. TNFa_60m_A	-4.327	-4.774 to -3.880	Yes	****	<0.0001
Succinate
unstim_60m_A vs. PMA_60m_A	-1.265	-1.713 to -0.8181	Yes	****	<0.0001
unstim_60m_A vs. PMA_DPI_60m_A	-0.937	-1.384 to -0.4897	Yes	****	<0.0001
unstim_60m_A vs. PMA_6AN_60m_A	-0.1634	-0.6107 to 0.2839	No	ns	0.8236
unstim_60m_A vs. LPS_60m_A	-0.9655	-1.413 to -0.5182	Yes	****	<0.0001
unstim_60m_A vs. TNFa_60m_A	-0.3686	-0.8159 to 0.07868	No	ns	0.1439
Tryptophan
unstim_60m_A vs. PMA_60m_A	-0.1735	-0.6208 to 0.2738	No	ns	0.7878
unstim_60m_A vs. PMA_DPI_60m_A	-1.421	-1.868 to -0.9735	Yes	****	<0.0001
unstim_60m_A vs. PMA_6AN_60m_A	-0.6895	-1.137 to -0.2422	Yes	***	0.0006
unstim_60m_A vs. LPS_60m_A	-0.5876	-1.035 to -0.1403	Yes	**	0.0047
unstim_60m_A vs. TNFa_60m_A	0.06317	-0.3841 to 0.5105	No	ns	0.9964
Tyrosine
unstim_60m_A vs. PMA_60m_A	-0.1817	-0.6290 to 0.2656	No	ns	0.7569
unstim_60m_A vs. PMA_DPI_60m_A	-1.27	-1.717 to -0.8225	Yes	****	<0.0001
unstim_60m_A vs. PMA_6AN_60m_A	-0.366	-0.8133 to 0.08129	No	ns	0.1485
unstim_60m_A vs. LPS_60m_A	-0.5537	-1.001 to -0.1064	Yes	**	0.0088
unstim_60m_A vs. TNFa_60m_A	0.1475	-0.2998 to 0.5948	No	ns	0.8743
UDP
unstim_60m_A vs. PMA_60m_A	-2.467	-2.915 to -2.020	Yes	****	<0.0001
unstim_60m_A vs. PMA_DPI_60m_A	-1.758	-2.205 to -1.310	Yes	****	<0.0001
unstim_60m_A vs. PMA_6AN_60m_A	-2.418	-2.865 to -1.971	Yes	****	<0.0001
unstim_60m_A vs. LPS_60m_A	-1.313	-1.760 to -0.8654	Yes	****	<0.0001
unstim_60m_A vs. TNFa_60m_A	-1.405	-1.853 to -0.9581	Yes	****	<0.0001
UMP
unstim_60m_A vs. PMA_60m_A	-2.346	-2.793 to -1.898	Yes	****	<0.0001
unstim_60m_A vs. PMA_DPI_60m_A	-1.536	-1.983 to -1.088	Yes	****	<0.0001
unstim_60m_A vs. PMA_6AN_60m_A	-1.705	-2.153 to -1.258	Yes	****	<0.0001
unstim_60m_A vs. LPS_60m_A	-0.9968	-1.444 to -0.5495	Yes	****	<0.0001
unstim_60m_A vs. TNFa_60m_A	-1.09	-1.537 to -0.6424	Yes	****	<0.0001
Uridine
unstim_60m_A vs. PMA_60m_A	-1.337	-1.785 to -0.8900	Yes	****	<0.0001
unstim_60m_A vs. PMA_DPI_60m_A	-1.335	-1.783 to -0.8881	Yes	****	<0.0001
unstim_60m_A vs. PMA_6AN_60m_A	-1.386	-1.833 to -0.9384	Yes	****	<0.0001
unstim_60m_A vs. LPS_60m_A	-0.7895	-1.237 to -0.3422	Yes	****	<0.0001
unstim_60m_A vs. TNFa_60m_A	-0.2816	-0.7290 to 0.1657	No	ns	0.3658
UTP
unstim_60m_A vs. PMA_60m_A	-2.535	-2.982 to -2.088	Yes	****	<0.0001
unstim_60m_A vs. PMA_DPI_60m_A	-1.774	-2.222 to -1.327	Yes	****	<0.0001
unstim_60m_A vs. PMA_6AN_60m_A	-1.08	-1.527 to -0.6323	Yes	****	<0.0001
unstim_60m_A vs. LPS_60m_A	-0.9231	-1.370 to -0.4758	Yes	****	<0.0001
unstim_60m_A vs. TNFa_60m_A	-1.155	-1.602 to -0.7077	Yes	****	<0.0001
xanthine
unstim_60m_A vs. PMA_60m_A	-0.4469	-0.8942 to 0.0004334	No	ns	0.0503
unstim_60m_A vs. PMA_DPI_60m_A	-1.851	-2.299 to -1.404	Yes	****	<0.0001
unstim_60m_A vs. PMA_6AN_60m_A	-0.6798	-1.127 to -0.2325	Yes	***	0.0007
unstim_60m_A vs. LPS_60m_A	-0.7208	-1.168 to -0.2734	Yes	***	0.0003
unstim_60m_A vs. TNFa_60m_A	0.08958	-0.3577 to 0.5369	No	ns	0.9824
Test details	Mean 1	Mean 2	Mean Diff.	SE of diff.	N1	N2	q	DF
FAD
unstim_60m_A vs. PMA_60m_A	-0.235	0.9843	-1.219	0.1772	2	2	6.881	330
unstim_60m_A vs. PMA_DPI_60m_A	-0.235	-0.2332	-0.001815	0.1772	2	2	0.01024	330
unstim_60m_A vs. PMA_6AN_60m_A	-0.235	1.25	-1.485	0.1772	2	2	8.382	330
unstim_60m_A vs. LPS_60m_A	-0.235	0.6404	-0.8754	0.1772	2	2	4.94	330
unstim_60m_A vs. TNFa_60m_A	-0.235	1.022	-1.257	0.1772	2	2	7.096	330
NADH
unstim_60m_A vs. PMA_60m_A	-1.179	-0.886	-0.2927	0.1772	2	2	1.652	330
unstim_60m_A vs. PMA_DPI_60m_A	-1.179	0.08828	-1.267	0.1772	2	2	7.15	330
unstim_60m_A vs. PMA_6AN_60m_A	-1.179	-2.209	1.03	0.1772	2	2	5.813	330
unstim_60m_A vs. LPS_60m_A	-1.179	-0.1277	-1.051	0.1772	2	2	5.931	330
unstim_60m_A vs. TNFa_60m_A	-1.179	-1.161	-0.0177	0.1772	2	2	0.09991	330
NADP+
unstim_60m_A vs. PMA_60m_A	-0.2869	5.486	-5.773	0.1772	2	2	32.58	330
unstim_60m_A vs. PMA_DPI_60m_A	-0.2869	2.039	-2.326	0.1772	2	2	13.12	330
unstim_60m_A vs. PMA_6AN_60m_A	-0.2869	3.41	-3.697	0.1772	2	2	20.86	330
unstim_60m_A vs. LPS_60m_A	-0.2869	2.688	-2.975	0.1772	2	2	16.79	330
unstim_60m_A vs. TNFa_60m_A	-0.2869	2.403	-2.69	0.1772	2	2	15.18	330
NADPH
unstim_60m_A vs. PMA_60m_A	-0.9902	-1.121	0.1309	0.1772	2	2	0.7388	330
unstim_60m_A vs. PMA_DPI_60m_A	-0.9902	2.815	-3.805	0.1772	2	2	21.47	330
unstim_60m_A vs. PMA_6AN_60m_A	-0.9902	0.3364	-1.327	0.1772	2	2	7.486	330
unstim_60m_A vs. LPS_60m_A	-0.9902	0.4133	-1.404	0.1772	2	2	7.92	330
unstim_60m_A vs. TNFa_60m_A	-0.9902	0.3749	-1.365	0.1772	2	2	7.703	330
2-hydroxyglutarate
unstim_60m_A vs. PMA_60m_A	-0.4254	1.926	-2.351	0.1772	2	2	13.27	330
unstim_60m_A vs. PMA_DPI_60m_A	-0.4254	1.615	-2.041	0.1772	2	2	11.52	330
unstim_60m_A vs. PMA_6AN_60m_A	-0.4254	1.497	-1.923	0.1772	2	2	10.85	330
unstim_60m_A vs. LPS_60m_A	-0.4254	1.477	-1.902	0.1772	2	2	10.74	330
unstim_60m_A vs. TNFa_60m_A	-0.4254	1.35	-1.775	0.1772	2	2	10.02	330
3PG
unstim_60m_A vs. PMA_60m_A	-1.138	2.891	-4.029	0.1772	2	2	22.74	330
unstim_60m_A vs. PMA_DPI_60m_A	-1.138	1.493	-2.631	0.1772	2	2	14.85	330
unstim_60m_A vs. PMA_6AN_60m_A	-1.138	0.7851	-1.924	0.1772	2	2	10.85	330
unstim_60m_A vs. LPS_60m_A	-1.138	0.06511	-1.203	0.1772	2	2	6.791	330
unstim_60m_A vs. TNFa_60m_A	-1.138	0.02059	-1.159	0.1772	2	2	6.54	330
6-phosphogluconate
unstim_60m_A vs. PMA_60m_A	-1.441	4.947	-6.388	0.1772	2	2	36.05	330
unstim_60m_A vs. PMA_DPI_60m_A	-1.441	2.429	-3.869	0.1772	2	2	21.84	330
unstim_60m_A vs. PMA_6AN_60m_A	-1.441	8.768	-10.21	0.1772	2	2	57.61	330
unstim_60m_A vs. LPS_60m_A	-1.441	3.249	-4.689	0.1772	2	2	26.46	330
unstim_60m_A vs. TNFa_60m_A	-1.441	2.816	-4.257	0.1772	2	2	24.02	330
Acetyl Coenzyme A
unstim_60m_A vs. PMA_60m_A	-0.7502	1.302	-2.052	0.1772	2	2	11.58	330
unstim_60m_A vs. PMA_DPI_60m_A	-0.7502	1.522	-2.272	0.1772	2	2	12.82	330
unstim_60m_A vs. PMA_6AN_60m_A	-0.7502	0.7241	-1.474	0.1772	2	2	8.319	330
unstim_60m_A vs. LPS_60m_A	-0.7502	0.7629	-1.513	0.1772	2	2	8.538	330
unstim_60m_A vs. TNFa_60m_A	-0.7502	0.6942	-1.444	0.1772	2	2	8.151	330
ADP
unstim_60m_A vs. PMA_60m_A	0.3147	1.351	-1.037	0.1772	2	2	5.849	330
unstim_60m_A vs. PMA_DPI_60m_A	0.3147	1.124	-0.8095	0.1772	2	2	4.568	330
unstim_60m_A vs. PMA_6AN_60m_A	0.3147	1.741	-1.427	0.1772	2	2	8.051	330
unstim_60m_A vs. LPS_60m_A	0.3147	0.8794	-0.5646	0.1772	2	2	3.186	330
unstim_60m_A vs. TNFa_60m_A	0.3147	1.117	-0.8026	0.1772	2	2	4.529	330
ADP-D-glucose
unstim_60m_A vs. PMA_60m_A	-0.9915	1.764	-2.755	0.1772	2	2	15.55	330
unstim_60m_A vs. PMA_DPI_60m_A	-0.9915	1.477	-2.468	0.1772	2	2	13.93	330
unstim_60m_A vs. PMA_6AN_60m_A	-0.9915	1.482	-2.474	0.1772	2	2	13.96	330
unstim_60m_A vs. LPS_60m_A	-0.9915	0.5147	-1.506	0.1772	2	2	8.5	330
unstim_60m_A vs. TNFa_60m_A	-0.9915	0.5561	-1.548	0.1772	2	2	8.733	330
alpha-ketoglutarate
unstim_60m_A vs. PMA_60m_A	0.4347	4.051	-3.617	0.1772	2	2	20.41	330
unstim_60m_A vs. PMA_DPI_60m_A	0.4347	2.496	-2.061	0.1772	2	2	11.63	330
unstim_60m_A vs. PMA_6AN_60m_A	0.4347	2.76	-2.326	0.1772	2	2	13.12	330
unstim_60m_A vs. LPS_60m_A	0.4347	3.093	-2.658	0.1772	2	2	15	330
unstim_60m_A vs. TNFa_60m_A	0.4347	2.952	-2.518	0.1772	2	2	14.21	330
AMP
unstim_60m_A vs. PMA_60m_A	0.1303	1.007	-0.877	0.1772	2	2	4.949	330
unstim_60m_A vs. PMA_DPI_60m_A	0.1303	1.302	-1.172	0.1772	2	2	6.612	330
unstim_60m_A vs. PMA_6AN_60m_A	0.1303	2.465	-2.335	0.1772	2	2	13.18	330
unstim_60m_A vs. LPS_60m_A	0.1303	1.781	-1.65	0.1772	2	2	9.313	330
unstim_60m_A vs. TNFa_60m_A	0.1303	1.545	-1.414	0.1772	2	2	7.981	330
Arginine
unstim_60m_A vs. PMA_60m_A	-0.3553	-0.4036	0.04832	0.1772	2	2	0.2727	330
unstim_60m_A vs. PMA_DPI_60m_A	-0.3553	0.7962	-1.152	0.1772	2	2	6.498	330
unstim_60m_A vs. PMA_6AN_60m_A	-0.3553	-0.02872	-0.3266	0.1772	2	2	1.843	330
unstim_60m_A vs. LPS_60m_A	-0.3553	0.1324	-0.4877	0.1772	2	2	2.752	330
unstim_60m_A vs. TNFa_60m_A	-0.3553	-0.5013	0.146	0.1772	2	2	0.8239	330
Aspartic acid
unstim_60m_A vs. PMA_60m_A	-0.3976	-0.111	-0.2867	0.1772	2	2	1.618	330
unstim_60m_A vs. PMA_DPI_60m_A	-0.3976	0.6441	-1.042	0.1772	2	2	5.879	330
unstim_60m_A vs. PMA_6AN_60m_A	-0.3976	-0.2274	-0.1703	0.1772	2	2	0.9608	330
unstim_60m_A vs. LPS_60m_A	-0.3976	0.08255	-0.4802	0.1772	2	2	2.71	330
unstim_60m_A vs. TNFa_60m_A	-0.3976	-0.5659	0.1682	0.1772	2	2	0.9492	330
ATP
unstim_60m_A vs. PMA_60m_A	-0.5256	0.2141	-0.7397	0.1772	2	2	4.175	330
unstim_60m_A vs. PMA_DPI_60m_A	-0.5256	0.08422	-0.6098	0.1772	2	2	3.441	330
unstim_60m_A vs. PMA_6AN_60m_A	-0.5256	-0.1003	-0.4253	0.1772	2	2	2.4	330
unstim_60m_A vs. LPS_60m_A	-0.5256	-0.1488	-0.3768	0.1772	2	2	2.126	330
unstim_60m_A vs. TNFa_60m_A	-0.5256	-0.05455	-0.4711	0.1772	2	2	2.658	330
CDP
unstim_60m_A vs. PMA_60m_A	-0.028	2.113	-2.141	0.1772	2	2	12.08	330
unstim_60m_A vs. PMA_DPI_60m_A	-0.028	1.399	-1.427	0.1772	2	2	8.053	330
unstim_60m_A vs. PMA_6AN_60m_A	-0.028	2.491	-2.519	0.1772	2	2	14.21	330
unstim_60m_A vs. LPS_60m_A	-0.028	0.9491	-0.9771	0.1772	2	2	5.514	330
unstim_60m_A vs. TNFa_60m_A	-0.028	1.184	-1.212	0.1772	2	2	6.838	330
Citrate
unstim_60m_A vs. PMA_60m_A	0.6639	2.956	-2.292	0.1772	2	2	12.93	330
unstim_60m_A vs. PMA_DPI_60m_A	0.6639	1.265	-0.6015	0.1772	2	2	3.395	330
unstim_60m_A vs. PMA_6AN_60m_A	0.6639	0.9464	-0.2825	0.1772	2	2	1.594	330
unstim_60m_A vs. LPS_60m_A	0.6639	1.221	-0.5574	0.1772	2	2	3.146	330
unstim_60m_A vs. TNFa_60m_A	0.6639	1.291	-0.6273	0.1772	2	2	3.54	330
Citrulline
unstim_60m_A vs. PMA_60m_A	-0.4364	1.355	-1.792	0.1772	2	2	10.11	330
unstim_60m_A vs. PMA_DPI_60m_A	-0.4364	1.303	-1.74	0.1772	2	2	9.817	330
unstim_60m_A vs. PMA_6AN_60m_A	-0.4364	1.427	-1.863	0.1772	2	2	10.51	330
unstim_60m_A vs. LPS_60m_A	-0.4364	1.141	-1.577	0.1772	2	2	8.899	330
unstim_60m_A vs. TNFa_60m_A	-0.4364	0.953	-1.389	0.1772	2	2	7.841	330
Dihydroxyacetone phosphate
unstim_60m_A vs. PMA_60m_A	-1.479	2.88	-4.359	0.1772	2	2	24.6	330
unstim_60m_A vs. PMA_DPI_60m_A	-1.479	2.184	-3.663	0.1772	2	2	20.67	330
unstim_60m_A vs. PMA_6AN_60m_A	-1.479	2.581	-4.06	0.1772	2	2	22.91	330
unstim_60m_A vs. LPS_60m_A	-1.479	1.508	-2.987	0.1772	2	2	16.86	330
unstim_60m_A vs. TNFa_60m_A	-1.479	1.427	-2.906	0.1772	2	2	16.4	330
Fructose 1_6-bisphosphate
unstim_60m_A vs. PMA_60m_A	-1.739	2.646	-4.385	0.1772	2	2	24.75	330
unstim_60m_A vs. PMA_DPI_60m_A	-1.739	2.072	-3.811	0.1772	2	2	21.51	330
unstim_60m_A vs. PMA_6AN_60m_A	-1.739	2.868	-4.607	0.1772	2	2	26	330
unstim_60m_A vs. LPS_60m_A	-1.739	0.9277	-2.667	0.1772	2	2	15.05	330
unstim_60m_A vs. TNFa_60m_A	-1.739	1.195	-2.934	0.1772	2	2	16.56	330
GDP
unstim_60m_A vs. PMA_60m_A	0.008039	1.764	-1.756	0.1772	2	2	9.909	330
unstim_60m_A vs. PMA_DPI_60m_A	0.008039	1.291	-1.283	0.1772	2	2	7.243	330
unstim_60m_A vs. PMA_6AN_60m_A	0.008039	1.88	-1.872	0.1772	2	2	10.56	330
unstim_60m_A vs. LPS_60m_A	0.008039	0.6261	-0.618	0.1772	2	2	3.488	330
unstim_60m_A vs. TNFa_60m_A	0.008039	0.8935	-0.8855	0.1772	2	2	4.997	330
Gluconate
unstim_60m_A vs. PMA_60m_A	-0.09714	1.681	-1.778	0.1772	2	2	10.04	330
unstim_60m_A vs. PMA_DPI_60m_A	-0.09714	1.364	-1.461	0.1772	2	2	8.244	330
unstim_60m_A vs. PMA_6AN_60m_A	-0.09714	3.051	-3.148	0.1772	2	2	17.77	330
unstim_60m_A vs. LPS_60m_A	-0.09714	0.8589	-0.9561	0.1772	2	2	5.395	330
unstim_60m_A vs. TNFa_60m_A	-0.09714	0.8263	-0.9234	0.1772	2	2	5.211	330
Glucose-6-phosphate
unstim_60m_A vs. PMA_60m_A	-1.637	0.7666	-2.404	0.1772	2	2	13.57	330
unstim_60m_A vs. PMA_DPI_60m_A	-1.637	1.228	-2.866	0.1772	2	2	16.17	330
unstim_60m_A vs. PMA_6AN_60m_A	-1.637	1.05	-2.687	0.1772	2	2	15.17	330
unstim_60m_A vs. LPS_60m_A	-1.637	0.7535	-2.391	0.1772	2	2	13.49	330
unstim_60m_A vs. TNFa_60m_A	-1.637	0.9256	-2.563	0.1772	2	2	14.46	330
Glutamate
unstim_60m_A vs. PMA_60m_A	-0.4117	0.6329	-1.045	0.1772	2	2	5.894	330
unstim_60m_A vs. PMA_DPI_60m_A	-0.4117	1.296	-1.708	0.1772	2	2	9.639	330
unstim_60m_A vs. PMA_6AN_60m_A	-0.4117	0.8933	-1.305	0.1772	2	2	7.364	330
unstim_60m_A vs. LPS_60m_A	-0.4117	0.6594	-1.071	0.1772	2	2	6.044	330
unstim_60m_A vs. TNFa_60m_A	-0.4117	0.4945	-0.9061	0.1772	2	2	5.114	330
Glutamine
unstim_60m_A vs. PMA_60m_A	-0.3095	0.07407	-0.3836	0.1772	2	2	2.165	330
unstim_60m_A vs. PMA_DPI_60m_A	-0.3095	0.8433	-1.153	0.1772	2	2	6.505	330
unstim_60m_A vs. PMA_6AN_60m_A	-0.3095	0.37	-0.6795	0.1772	2	2	3.835	330
unstim_60m_A vs. LPS_60m_A	-0.3095	0.3425	-0.652	0.1772	2	2	3.679	330
unstim_60m_A vs. TNFa_60m_A	-0.3095	-0.06296	-0.2465	0.1772	2	2	1.391	330
Glutathione disulfide
unstim_60m_A vs. PMA_60m_A	-0.6112	2.506	-3.117	0.1772	2	2	17.59	330
unstim_60m_A vs. PMA_DPI_60m_A	-0.6112	1.947	-2.559	0.1772	2	2	14.44	330
unstim_60m_A vs. PMA_6AN_60m_A	-0.6112	1.572	-2.183	0.1772	2	2	12.32	330
unstim_60m_A vs. LPS_60m_A	-0.6112	1.657	-2.268	0.1772	2	2	12.8	330
unstim_60m_A vs. TNFa_60m_A	-0.6112	1.24	-1.851	0.1772	2	2	10.45	330
Glutatione (reduced)
unstim_60m_A vs. PMA_60m_A	-1.133	0.7718	-1.905	0.1772	2	2	10.75	330
unstim_60m_A vs. PMA_DPI_60m_A	-1.133	1.505	-2.638	0.1772	2	2	14.89	330
unstim_60m_A vs. PMA_6AN_60m_A	-1.133	2.125	-3.258	0.1772	2	2	18.39	330
unstim_60m_A vs. LPS_60m_A	-1.133	1.401	-2.534	0.1772	2	2	14.3	330
unstim_60m_A vs. TNFa_60m_A	-1.133	1.632	-2.765	0.1772	2	2	15.6	330
Glycerol-3-phosphate
unstim_60m_A vs. PMA_60m_A	1.461	1.456	0.005176	0.1772	2	2	0.02921	330
unstim_60m_A vs. PMA_DPI_60m_A	1.461	2.199	-0.7375	0.1772	2	2	4.162	330
unstim_60m_A vs. PMA_6AN_60m_A	1.461	1.049	0.4123	0.1772	2	2	2.327	330
unstim_60m_A vs. LPS_60m_A	1.461	1.684	-0.2232	0.1772	2	2	1.26	330
unstim_60m_A vs. TNFa_60m_A	1.461	2.061	-0.5999	0.1772	2	2	3.385	330
GMP
unstim_60m_A vs. PMA_60m_A	-0.07437	3.652	-3.726	0.1772	2	2	21.03	330
unstim_60m_A vs. PMA_DPI_60m_A	-0.07437	3.218	-3.292	0.1772	2	2	18.58	330
unstim_60m_A vs. PMA_6AN_60m_A	-0.07437	3.884	-3.958	0.1772	2	2	22.34	330
unstim_60m_A vs. LPS_60m_A	-0.07437	2.586	-2.661	0.1772	2	2	15.02	330
unstim_60m_A vs. TNFa_60m_A	-0.07437	2.225	-2.299	0.1772	2	2	12.97	330
GTP
unstim_60m_A vs. PMA_60m_A	-0.1514	2.136	-2.288	0.1772	2	2	12.91	330
unstim_60m_A vs. PMA_DPI_60m_A	-0.1514	1.45	-1.602	0.1772	2	2	9.039	330
unstim_60m_A vs. PMA_6AN_60m_A	-0.1514	1.288	-1.439	0.1772	2	2	8.122	330
unstim_60m_A vs. LPS_60m_A	-0.1514	0.4462	-0.5976	0.1772	2	2	3.373	330
unstim_60m_A vs. TNFa_60m_A	-0.1514	0.6305	-0.7819	0.1772	2	2	4.412	330
Guanosine
unstim_60m_A vs. PMA_60m_A	0.4029	1.219	-0.8159	0.1772	2	2	4.605	330
unstim_60m_A vs. PMA_DPI_60m_A	0.4029	1.197	-0.7938	0.1772	2	2	4.479	330
unstim_60m_A vs. PMA_6AN_60m_A	0.4029	2.576	-2.173	0.1772	2	2	12.26	330
unstim_60m_A vs. LPS_60m_A	0.4029	1.369	-0.9664	0.1772	2	2	5.453	330
unstim_60m_A vs. TNFa_60m_A	0.4029	1.125	-0.7222	0.1772	2	2	4.076	330
Histidine
unstim_60m_A vs. PMA_60m_A	-0.4246	-0.1293	-0.2953	0.1772	2	2	1.666	330
unstim_60m_A vs. PMA_DPI_60m_A	-0.4246	0.8504	-1.275	0.1772	2	2	7.195	330
unstim_60m_A vs. PMA_6AN_60m_A	-0.4246	-0.004756	-0.4198	0.1772	2	2	2.369	330
unstim_60m_A vs. LPS_60m_A	-0.4246	0.1819	-0.6064	0.1772	2	2	3.422	330
unstim_60m_A vs. TNFa_60m_A	-0.4246	-0.4969	0.07232	0.1772	2	2	0.4081	330
hypoxanthine
unstim_60m_A vs. PMA_60m_A	-1.249	1.353	-2.601	0.1772	2	2	14.68	330
unstim_60m_A vs. PMA_DPI_60m_A	-1.249	1.058	-2.307	0.1772	2	2	13.02	330
unstim_60m_A vs. PMA_6AN_60m_A	-1.249	4.537	-5.786	0.1772	2	2	32.65	330
unstim_60m_A vs. LPS_60m_A	-1.249	1.6	-2.849	0.1772	2	2	16.08	330
unstim_60m_A vs. TNFa_60m_A	-1.249	0.3795	-1.628	0.1772	2	2	9.19	330
inosine
unstim_60m_A vs. PMA_60m_A	-2.579	3.91	-6.49	0.1772	2	2	36.62	330
unstim_60m_A vs. PMA_DPI_60m_A	-2.579	2.855	-5.435	0.1772	2	2	30.67	330
unstim_60m_A vs. PMA_6AN_60m_A	-2.579	5.93	-8.51	0.1772	2	2	48.02	330
unstim_60m_A vs. LPS_60m_A	-2.579	4.09	-6.669	0.1772	2	2	37.63	330
unstim_60m_A vs. TNFa_60m_A	-2.579	2.6	-5.18	0.1772	2	2	29.23	330
Inosine monophosphate
unstim_60m_A vs. PMA_60m_A	-0.7715	6.04	-6.811	0.1772	2	2	38.44	330
unstim_60m_A vs. PMA_DPI_60m_A	-0.7715	7.324	-8.096	0.1772	2	2	45.68	330
unstim_60m_A vs. PMA_6AN_60m_A	-0.7715	5.96	-6.732	0.1772	2	2	37.99	330
unstim_60m_A vs. LPS_60m_A	-0.7715	2.936	-3.708	0.1772	2	2	20.92	330
unstim_60m_A vs. TNFa_60m_A	-0.7715	2.835	-3.607	0.1772	2	2	20.35	330
Isoleucine
unstim_60m_A vs. PMA_60m_A	-0.3562	-0.2079	-0.1483	0.1772	2	2	0.8371	330
unstim_60m_A vs. PMA_DPI_60m_A	-0.3562	0.6625	-1.019	0.1772	2	2	5.749	330
unstim_60m_A vs. PMA_6AN_60m_A	-0.3562	0.008509	-0.3647	0.1772	2	2	2.058	330
unstim_60m_A vs. LPS_60m_A	-0.3562	0.1153	-0.4715	0.1772	2	2	2.661	330
unstim_60m_A vs. TNFa_60m_A	-0.3562	-0.6456	0.2894	0.1772	2	2	1.633	330
itaconic acid
unstim_60m_A vs. PMA_60m_A	-0.3499	1.845	-2.195	0.1772	2	2	12.39	330
unstim_60m_A vs. PMA_DPI_60m_A	-0.3499	1.541	-1.89	0.1772	2	2	10.67	330
unstim_60m_A vs. PMA_6AN_60m_A	-0.3499	1.457	-1.807	0.1772	2	2	10.2	330
unstim_60m_A vs. LPS_60m_A	-0.3499	1.398	-1.748	0.1772	2	2	9.864	330
unstim_60m_A vs. TNFa_60m_A	-0.3499	1.445	-1.795	0.1772	2	2	10.13	330
Lactate
unstim_60m_A vs. PMA_60m_A	-0.4501	1.942	-2.393	0.1772	2	2	13.5	330
unstim_60m_A vs. PMA_DPI_60m_A	-0.4501	1.857	-2.307	0.1772	2	2	13.02	330
unstim_60m_A vs. PMA_6AN_60m_A	-0.4501	1.621	-2.071	0.1772	2	2	11.69	330
unstim_60m_A vs. LPS_60m_A	-0.4501	1.556	-2.006	0.1772	2	2	11.32	330
unstim_60m_A vs. TNFa_60m_A	-0.4501	1.415	-1.865	0.1772	2	2	10.53	330
Lysine
unstim_60m_A vs. PMA_60m_A	-0.4113	-0.2043	-0.207	0.1772	2	2	1.168	330
unstim_60m_A vs. PMA_DPI_60m_A	-0.4113	0.8115	-1.223	0.1772	2	2	6.9	330
unstim_60m_A vs. PMA_6AN_60m_A	-0.4113	0.06323	-0.4745	0.1772	2	2	2.678	330
unstim_60m_A vs. LPS_60m_A	-0.4113	0.1365	-0.5478	0.1772	2	2	3.091	330
unstim_60m_A vs. TNFa_60m_A	-0.4113	-0.4167	0.005445	0.1772	2	2	0.03073	330
Malate
unstim_60m_A vs. PMA_60m_A	0.03786	3.962	-3.924	0.1772	2	2	22.14	330
unstim_60m_A vs. PMA_DPI_60m_A	0.03786	2.467	-2.429	0.1772	2	2	13.71	330
unstim_60m_A vs. PMA_6AN_60m_A	0.03786	1.011	-0.9734	0.1772	2	2	5.493	330
unstim_60m_A vs. LPS_60m_A	0.03786	0.8584	-0.8206	0.1772	2	2	4.631	330
unstim_60m_A vs. TNFa_60m_A	0.03786	0.3806	-0.3428	0.1772	2	2	1.934	330
Methionine
unstim_60m_A vs. PMA_60m_A	-0.5956	-0.7401	0.1444	0.1772	2	2	0.8151	330
unstim_60m_A vs. PMA_DPI_60m_A	-0.5956	0.7003	-1.296	0.1772	2	2	7.313	330
unstim_60m_A vs. PMA_6AN_60m_A	-0.5956	-0.2848	-0.3108	0.1772	2	2	1.754	330
unstim_60m_A vs. LPS_60m_A	-0.5956	-0.02309	-0.5725	0.1772	2	2	3.231	330
unstim_60m_A vs. TNFa_60m_A	-0.5956	-1.112	0.5165	0.1772	2	2	2.915	330
methionine sulfoxide
unstim_60m_A vs. PMA_60m_A	-0.2412	0.791	-1.032	0.1772	2	2	5.825	330
unstim_60m_A vs. PMA_DPI_60m_A	-0.2412	0.9525	-1.194	0.1772	2	2	6.736	330
unstim_60m_A vs. PMA_6AN_60m_A	-0.2412	0.1795	-0.4207	0.1772	2	2	2.374	330
unstim_60m_A vs. LPS_60m_A	-0.2412	0.4564	-0.6976	0.1772	2	2	3.937	330
unstim_60m_A vs. TNFa_60m_A	-0.2412	0.04539	-0.2866	0.1772	2	2	1.617	330
Phenylalanine
unstim_60m_A vs. PMA_60m_A	-0.4186	-0.08716	-0.3315	0.1772	2	2	1.87	330
unstim_60m_A vs. PMA_DPI_60m_A	-0.4186	0.823	-1.242	0.1772	2	2	7.007	330
unstim_60m_A vs. PMA_6AN_60m_A	-0.4186	-0.08608	-0.3325	0.1772	2	2	1.877	330
unstim_60m_A vs. LPS_60m_A	-0.4186	0.1526	-0.5712	0.1772	2	2	3.223	330
unstim_60m_A vs. TNFa_60m_A	-0.4186	-0.5613	0.1427	0.1772	2	2	0.8055	330
PRPP
unstim_60m_A vs. PMA_60m_A	0.4337	6.762	-6.329	0.1772	2	2	35.71	330
unstim_60m_A vs. PMA_DPI_60m_A	0.4337	5.102	-4.668	0.1772	2	2	26.34	330
unstim_60m_A vs. PMA_6AN_60m_A	0.4337	4.376	-3.943	0.1772	2	2	22.25	330
unstim_60m_A vs. LPS_60m_A	0.4337	2.393	-1.96	0.1772	2	2	11.06	330
unstim_60m_A vs. TNFa_60m_A	0.4337	3.775	-3.342	0.1772	2	2	18.86	330
Ribose 5-phosphate
unstim_60m_A vs. PMA_60m_A	-1.206	7.774	-8.98	0.1772	2	2	50.68	330
unstim_60m_A vs. PMA_DPI_60m_A	-1.206	1.821	-3.027	0.1772	2	2	17.08	330
unstim_60m_A vs. PMA_6AN_60m_A	-1.206	5.321	-6.527	0.1772	2	2	36.83	330
unstim_60m_A vs. LPS_60m_A	-1.206	5.006	-6.212	0.1772	2	2	35.06	330
unstim_60m_A vs. TNFa_60m_A	-1.206	3.914	-5.12	0.1772	2	2	28.89	330
Ribulose 5-phosphate
unstim_60m_A vs. PMA_60m_A	-1.781	7.355	-9.136	0.1772	2	2	51.56	330
unstim_60m_A vs. PMA_DPI_60m_A	-1.781	1.185	-2.967	0.1772	2	2	16.74	330
unstim_60m_A vs. PMA_6AN_60m_A	-1.781	4.724	-6.505	0.1772	2	2	36.71	330
unstim_60m_A vs. LPS_60m_A	-1.781	4.482	-6.264	0.1772	2	2	35.35	330
unstim_60m_A vs. TNFa_60m_A	-1.781	3.115	-4.897	0.1772	2	2	27.63	330
Sedheptulose 7-phosphate
unstim_60m_A vs. PMA_60m_A	-1.681	6.517	-8.198	0.1772	2	2	46.26	330
unstim_60m_A vs. PMA_DPI_60m_A	-1.681	0.01803	-1.699	0.1772	2	2	9.59	330
unstim_60m_A vs. PMA_6AN_60m_A	-1.681	3.562	-5.244	0.1772	2	2	29.59	330
unstim_60m_A vs. LPS_60m_A	-1.681	3.831	-5.512	0.1772	2	2	31.11	330
unstim_60m_A vs. TNFa_60m_A	-1.681	2.646	-4.327	0.1772	2	2	24.42	330
Succinate
unstim_60m_A vs. PMA_60m_A	-0.4682	0.7972	-1.265	0.1772	2	2	7.141	330
unstim_60m_A vs. PMA_DPI_60m_A	-0.4682	0.4688	-0.937	0.1772	2	2	5.288	330
unstim_60m_A vs. PMA_6AN_60m_A	-0.4682	-0.3048	-0.1634	0.1772	2	2	0.9222	330
unstim_60m_A vs. LPS_60m_A	-0.4682	0.4972	-0.9655	0.1772	2	2	5.448	330
unstim_60m_A vs. TNFa_60m_A	-0.4682	-0.09959	-0.3686	0.1772	2	2	2.08	330
Tryptophan
unstim_60m_A vs. PMA_60m_A	-0.4333	-0.2598	-0.1735	0.1772	2	2	0.9792	330
unstim_60m_A vs. PMA_DPI_60m_A	-0.4333	0.9875	-1.421	0.1772	2	2	8.018	330
unstim_60m_A vs. PMA_6AN_60m_A	-0.4333	0.2562	-0.6895	0.1772	2	2	3.891	330
unstim_60m_A vs. LPS_60m_A	-0.4333	0.1542	-0.5876	0.1772	2	2	3.316	330
unstim_60m_A vs. TNFa_60m_A	-0.4333	-0.4965	0.06317	0.1772	2	2	0.3565	330
Tyrosine
unstim_60m_A vs. PMA_60m_A	-0.4178	-0.2361	-0.1817	0.1772	2	2	1.026	330
unstim_60m_A vs. PMA_DPI_60m_A	-0.4178	0.852	-1.27	0.1772	2	2	7.166	330
unstim_60m_A vs. PMA_6AN_60m_A	-0.4178	-0.05182	-0.366	0.1772	2	2	2.066	330
unstim_60m_A vs. LPS_60m_A	-0.4178	0.1359	-0.5537	0.1772	2	2	3.125	330
unstim_60m_A vs. TNFa_60m_A	-0.4178	-0.5653	0.1475	0.1772	2	2	0.8322	330
UDP
unstim_60m_A vs. PMA_60m_A	0.1062	2.574	-2.467	0.1772	2	2	13.92	330
unstim_60m_A vs. PMA_DPI_60m_A	0.1062	1.864	-1.758	0.1772	2	2	9.919	330
unstim_60m_A vs. PMA_6AN_60m_A	0.1062	2.524	-2.418	0.1772	2	2	13.65	330
unstim_60m_A vs. LPS_60m_A	0.1062	1.419	-1.313	0.1772	2	2	7.408	330
unstim_60m_A vs. TNFa_60m_A	0.1062	1.512	-1.405	0.1772	2	2	7.931	330
UMP
unstim_60m_A vs. PMA_60m_A	0.1954	2.541	-2.346	0.1772	2	2	13.24	330
unstim_60m_A vs. PMA_DPI_60m_A	0.1954	1.731	-1.536	0.1772	2	2	8.667	330
unstim_60m_A vs. PMA_6AN_60m_A	0.1954	1.901	-1.705	0.1772	2	2	9.624	330
unstim_60m_A vs. LPS_60m_A	0.1954	1.192	-0.9968	0.1772	2	2	5.625	330
unstim_60m_A vs. TNFa_60m_A	0.1954	1.285	-1.09	0.1772	2	2	6.149	330
Uridine
unstim_60m_A vs. PMA_60m_A	-0.6478	0.6895	-1.337	0.1772	2	2	7.547	330
unstim_60m_A vs. PMA_DPI_60m_A	-0.6478	0.6876	-1.335	0.1772	2	2	7.536	330
unstim_60m_A vs. PMA_6AN_60m_A	-0.6478	0.7379	-1.386	0.1772	2	2	7.82	330
unstim_60m_A vs. LPS_60m_A	-0.6478	0.1417	-0.7895	0.1772	2	2	4.455	330
unstim_60m_A vs. TNFa_60m_A	-0.6478	-0.3662	-0.2816	0.1772	2	2	1.589	330
UTP
unstim_60m_A vs. PMA_60m_A	-0.548	1.987	-2.535	0.1772	2	2	14.31	330
unstim_60m_A vs. PMA_DPI_60m_A	-0.548	1.226	-1.774	0.1772	2	2	10.01	330
unstim_60m_A vs. PMA_6AN_60m_A	-0.548	0.5316	-1.08	0.1772	2	2	6.093	330
unstim_60m_A vs. LPS_60m_A	-0.548	0.3751	-0.9231	0.1772	2	2	5.21	330
unstim_60m_A vs. TNFa_60m_A	-0.548	0.607	-1.155	0.1772	2	2	6.518	330
xanthine
unstim_60m_A vs. PMA_60m_A	-0.6928	-0.2459	-0.4469	0.1772	2	2	2.522	330
unstim_60m_A vs. PMA_DPI_60m_A	-0.6928	1.158	-1.851	0.1772	2	2	10.45	330
unstim_60m_A vs. PMA_6AN_60m_A	-0.6928	-0.01299	-0.6798	0.1772	2	2	3.836	330
unstim_60m_A vs. LPS_60m_A	-0.6928	0.02794	-0.7208	0.1772	2	2	4.067	330
unstim_60m_A vs. TNFa_60m_A	-0.6928	-0.7824	0.08958	0.1772	2	2	0.5055	330
